# Gene complementation analysis suggests that dodder plants (*Cuscuta* spp.) do not depend on the host FT protein for flowering

**DOI:** 10.1101/2022.12.19.520981

**Authors:** Sina Mäckelmann, Andrea Känel, Lara M. Kösters, Peter Lyko, Dirk Prüfer, Gundula A. Noll, Susann Wicke

## Abstract

Dodder (*Cuscuta* spp.) is a genus of parasitic plants that form physiological bridges (haustoria) with their hosts to facilitate the transfer of water and nutrients. The parasites also repurpose nucleic acids and proteins translocating through the haustoria, potentially including the host florigen protein (FT), which is postulated to trigger floral transition in the parasite. Here, we identified the endogenous FT-FD flowering module in *Cuscuta campestris*. We detected the expression of two parasite-encoded *C. campestris* (Cc)FT genes in haustoria, whereas a newly found CcFD-like gene was expressed ubiquitously. *C. campestris* flowered while growing on mutant tobacco plants lacking the floral activators NtFT4 and NtFT5, indicating that host FT proteins are not required to initiate the parasite’s floral transition. We also showed that CcFT1 (identical to CaFT from *Cuscuta australis*) and CcFT2 can rescue a non-flowering *Ntft4^−^Ntft5^−^* double knockout tobacco phenotype. Together, our results show that *Cuscuta* spp. produce a potent endogenous florigen as well as other proteins likely to be involved in floral transition. FT gene expression profiles in the haustoria suggest that *Cuscuta* spp. transition to flowering at least partly in response to host signals (e.g., sugars) that can activate the parasite’s FT-FD module. Although *C. campestris* and *C. australis* appear not to depend on the host FT protein for floral transition, the nature of the mobile host signals that influence floral development in these parasites remain unclear.

**Significance Statement:** Parasitic higher plants are known for their sophisticated adaptations that facilitate the transfer of water and nutrients from their hosts. They can also synchronize their transition from vegetative to reproductive development to match the host plant. Despite this high degree of synchronization, dodder plants maintain a potent endogenous floral activator module, which enables the parasite to switch to reproductive development autonomously. Synchronization must therefore involve other stimuli from the host plant, which are currently unknown. Understanding the environmental cues that trigger flowering, and the corresponding network of genetic and physiological regulators and integrators, may lead to new strategies that reduce the reproductive fitness of parasitic plants to protect crops and ensure food security.

**Data Servers:** This article is available as preprint (ID: BIORXIV/2022/520981) at https://www.biorxiv.org under the CC BY-NC 4.0 license. Reusable data files have been deposited at https://datadryad.org, accessible during peer-review under: https://datadryad.org/stash/share/DK8Olh2VqFwbGNL0GtkGt24dD0GhWhJn82oLBC1XK70
