## Supplemental Dataset 2 for "Gene complementation analysis suggests that dodder plants (*Cuscuta* spp.) do not depend on the host FT protein for flowering"

### Sheet: Sheet1
#Supplemental Dataset 2
Query attributes					Best hit attributes
Sequence ID and position	Start	End	Score	Strand	TE domain name	TE classification (class, subclass, family, type [if any])	Best hit in DB reference sequence	Best hit identity	Best hit sequence similarity	Interruptions	DB length coverage of best hit	DB reference seq	Sequence fragment identified in query
Cuscuta campestris - FT1, extended region (homologous to CaFT)
*Ccam0.32_scaffold11_3294312-3353121_CCFT1	30959	31048	81	+	HEL2	Class_II|Subclass_2|Helitron	Helitron-HEL2 REXdb_ID17615|Class_II|Subclass_2|Helitron:30959-31048	0.55	0.74	0	0.07	IYIYIYIYIYIYIDRHRHTYMLACINIFSIF	IYIYIYIYIYIYIYIYIYIYIYIRNIYSLY
*Ccam0.32_scaffold11_3294312-3353121_CCFT1	32485	32694	110	+	TPase	Class_II|Subclass_1|TIR|hAT	hAT-TPase REXdb_ID15463|Class_II|Subclass_1|TIR|hAT:32485-32694	0.47	0.58	2	0.16	KFAQTFSLDGSSDVDIND-LISELGVIQFTLPDRPMSAMEI-F-EFVTEADCYPNISIAYR-ILFTMPVTVA	KFHSTLSYIHSFVVDLNDYFYSELKVLQLNLPKEPMSFVDIVL/KFIKYEDCCPNAYIAYR\VFFTLPKNVA
*Ccam0.32_scaffold11_3294312-3353121_CCFT1	30917	31024	91	-	HEL2	Class_II|Subclass_2|Helitron	Helitron-HEL2 REXdb_ID17615|Class_II|Subclass_2|Helitron:30942-31016	0.64	0.76	0	0.05	IYIYIYIYIYIYIDRHRHTYMLACI	I\I\IYIYIYIYIYIYIYIYIYIYMYVCMYVCM\MYVY
Ccam0.32_scaffold11_3294312-3353121_CCFT1	33032	33845	433	-	RT	Class_I|LINE	LINE-RT REXdb_ID14185|Class_I|LINE:33111-33845[90percent]	0.42	0.62	2	0.93	KAPGPDGFNVLFFKKAWNIIGDDIFAAVNELFTTGKILKQLNHVTIALIPK---HDQASQ-V-NHFRPISCCNLLYKIVSKILANRIASVLETIIGE--TQTAFIKNRKMMDNIFLVQEILRKYVRKRSSPRCLLKIDLHKAYDSISWE-FLDWMLKSIGFPAQFCTWIMECVSST-SFSVIVNGSIYGHFKGXRGLRQGDPLSPYLFVLCL-EYFSRDMSSLKDDANFKFHPNCASIQLSHLAFADDIMLI	KSPGPDGFYSGFVEHQWTVIRDLITKTILDLFENGRFLKEINSTSITVIPKVEAHIYGSQ/V/DNYRPIACCNMIYKVTSKMLCSGLKLILPDIVNH/HSQGAFIKARNLDHNVLHCYELTRGYKRKGISPSCLMKLEIGKTYDNVSWD/YCSIVMELQNFPHHFVAWIECYSSTPSFSIHVNGKSYGHFKGKKGLRQVGPLSLLLFVLVM\GYLISLL*HMANNNDFHFHPICKSLKLVNNSFADDLIIVCK*DEK\INFIMETMSIFQGTIGLSIN
Cuscuta campestris - FT2, extended region
*Ccam0.32_scaffold51_2033233-2087939_CCFT2	24248	24321	87	+	HEL2	Class_II|Subclass_2|Helitron	Helitron-HEL2 REXdb_ID17615|Class_II|Subclass_2|Helitron:24256-24321	0.73	0.82	0	0.05	IYIYIYIYIYIYIDRHRHTYML	IYIIYIYIYIYIYIYIYIYIYIYML
Ccam0.32_scaffold51_2033233-2087939_CCFT2	36377	36589	107	+	PROT	Class_I|LTR|Ty1/copia|Tork	Ty1-PROT REXdb_ID5238|Class_I|LTR|Ty1/copia|Tork:36377-36589	0.44	0.58	3	0.99	IDSAASYHATSNKEFFTMYKVGDFGKVKMGNNSIADIVGIGDVCVQTNTGFTL-TLKDVRHVPDLRLNLIS	IYSSASFHATHSSEVL*NLVVGDFEKV*PVNDRAFDVTGMGSMGLCLHTSFSF*TLKDVKVIPTLRKSLIS
*Ccam0.32_scaffold51_2033233-2087939_CCFT2	24234	24303	85	-	HEL2	Class_II|Subclass_2|Helitron	Helitron-HEL2 REXdb_ID17615|Class_II|Subclass_2|Helitron:24234-24299	0.73	0.82	0	0.05	IYIYIYIYIYIYIDRHRHTYML	I\IYIYIYIYIYIYIYIYIYTYSL
Ccam0.32_scaffold51_2033233-2087939_CCFT2	28177	28177	607	-	RH	Class_I|LTR|Ty1/copia|Ale	Ty1-RH REXdb_ID80|Class_I|LTR|Ty1/copia|Ale:8178-8558	0.81	0.91	0	1	DADWAGCPDTRRSTSGYCVFLGDNLISWSSKRQHTVSRSSAEAEYRAVANAVAEASWLRQLLQELHRPLRSATIVFCDNVSVVYMSTNPVQHQRTKHIEIDLHFIRDRVALGHIRVLHVPSSRQFAD	DADWAGCPDTRRSTSGYCVFLGDNLVSWSSKRQATTSRSSAEAEYRAVANAVAETCWIRNLLLELQQPLRRATIVFCDNVSAVYLSSNPVQHQRTKHVEVDIHFVRDKVALGQIKVLHVPSSSQFAD
*Ccam0.32_scaffold51_2033233-2087939_CCFT2	28699	28787	88	-	RH	Class_I|LTR|Ty1/copia|Ivana	Ty1-RH REXdb_ID3204|Class_I|LTR|Ty1/copia|Ivana:8700-8777	0.62	0.77	0	0.19	DEAIYRSLIGCLMYLTATRPDIMHAV	DPSFYRSIVGALQYLTFTRPDITYAV
Ccam0.32_scaffold51_2033233-2087939_CCFT2	28825	29774	949	-	RT	Class_I|LTR|Ty1/copia|Ale	Ty1-RT REXdb_ID919|Class_I|LTR|Ty1/copia|Ale:8826-9593	0.67	0.8	0	1	WRSAMQAEYDALIANDTWSLVPRSPGVNMVTGKWVFRHKLLADGSLDRYKARWVLRGFTQRPGIDYDETFSPVVKPATVRVVLSLALSQDWPIHQLDVKNAFLHGTLTETVYCIQPTGFVDSSRPDFVCRLNKSLYGLKQAPRAWHHRFASHLISLGFVEAKSDTSLFIYXRGIDTALLLLYVDDIVLTASSASLLKQIIGALQREFAMTDMGPLHHFLSISVTRSASGLFLSQRQYSQDILERAGMSECKPCSTP	WHAAMCDEYNALIKNETWELVPPSPSQNLITGKWLFRHKFGPSGELSRYKARWVVRGFNQRFGVDYDETFSPVVKPANVRIVLSLALSHGWPIHQLDVKNAFLHGQLQETVYASQPSGFQDPTRPHYVCKLKKALYGLKQAPRSWFHRFAGFIQTIGFRGCKADTSLFIFSQPMGTAYLLLYVDDIVLTASSATLLQSLIQQLKAEFSMTDMGDLHFFLGINVHRTATGLFLHQTQFAHDILERAGMVSCRPISTP
Ccam0.32_scaffold51_2033233-2087939_CCFT2	30316	30939	623	-	INT	Class_I|LTR|Ty1/copia|Ale	Ty1-INT REXdb_ID62|Class_I|LTR|Ty1/copia|Ale:10317-10898	0.57	0.71	0	1.01	HQRLAHPSNDALRTLISS-SYFQSNKKTLPLSCNACQLGKHVKLPFYSSTSSVSSPFEIIHSDLWTSSIPSISGIRYYVLFLDQFSHFLWVYPLRNKSDVFSKFSQFHSYVKNHFKTNIRSLQCDNGGEYNNSQFHDFFAKNGITFCFSCPYTSQQNGRSERMIRTINNAVRTLLIQANLPTSFWVEALNNAVHILN	HRRLGHPSPAVLRGVPHNFPLFTNCQQTLCHACQLGKHVRLPFYSSSRVSYFPFQLLHTDLWQSPVPSITGFKFYMLLLDDFSHYLWVFPLRHKSDAFTHLNSFVAYVKNHFNTTIKAVQCDNGTEYRNSPLKNIFNSLGILFCFSCPHTSQQNGRAERTIRTINNTVRTILFQAQLPPEFWVEALYMAAHLFN
Cuscuta australis - FT, extended region (FT region corresponds to that of CcFT1)
*GCA_003260385.1_3818901-3875287_CaFT	13401	13535	84	+	HEL2	Class_II|Subclass_2|Helitron	Helitron-HEL2 REXdb_ID17615|Class_II|Subclass_2|Helitron:13401-13535	0.42	0.67	0	0.1	IYIYIYIYIYIYIDRHRHTYMLAC-INIFSIFFLISFLTGIASLL	IYIYIYIYIYIYIYIYIYIYILYIYIYIYIYIYIYIYMTNLPSII
*GCA_003260385.1_3818901-3875287_CaFT	30751	30953	86	+	HEL2	Class_II|Subclass_2|Helitron	Helitron-HEL2 REXdb_ID17615|Class_II|Subclass_2|Helitron:30849-30953	0.54	0.66	0	0.08	IYIYIYIYIYIYIDRHRHTYMLACINIFSIFFLIS	IYIYIYIHIYTYIHTYIHTYIHTYIHTYY/IYIYIYIYIYIYIYIYIYIYIYIYIYIYIYIRNIYSLYS
*GCA_003260385.1_3818901-3875287_CaFT	32403	32612	110	+	TPase	Class_II|Subclass_1|TIR|hAT	hAT-TPase REXdb_ID15463|Class_II|Subclass_1|TIR|hAT:32403-32612	0.47	0.58	2	0.16	KFAQTFSLDGSSDVDIND-LISELGVIQFTLPDRPMSAMEI-F-EFVTEADCYPNISIAYR-ILFTMPVTVA	KFHSTLSYIHSFVVDLNDYFYSELKVLQLNLPKEPMSFVDIVL/KFIKYEDCCPNAYIAYR\VFFTLPKNVA
*GCA_003260385.1_3818901-3875287_CaFT	13327	13464	85	-	HEL2	Class_II|Subclass_2|Helitron	Helitron-HEL2 REXdb_ID17615|Class_II|Subclass_2|Helitron:13373-13438	0.73	0.77	1	0.05	IYIYIYIYIYIYIDRHRHTYML	IYIYIYIYIIYIYIYIYIYIYI*LHRERQLLYYFIEYYVKIANG*LP
*GCA_003260385.1_3818901-3875287_CaFT	30806	30928	91	-	HEL2	Class_II|Subclass_2|Helitron	Helitron-HEL2 REXdb_ID17615|Class_II|Subclass_2|Helitron:30818-30892	0.64	0.76	0	0.05	IYIYIYIYIYIYIDRHRHTYMLACI	IIIIIIYIYII\I\IYIYIYIYIYIYIYIYIYIYMYVCMYVCM
GCA_003260385.1_3818901-3875287_CaFT	32950	33761	462	-	RT	Class_I|LINE	LINE-RT REXdb_ID14185|Class_I|LINE:33029-33761	0.42	0.62	1.33	0.91	KAPGPDGFNVLFFKKAWNIIGDDIFAAVNELFTTGKILKQLNHVTIALIPK---HDQASQVNHFRPISCCNLLYKIVSKILANRIASVLETIIGETQTAFIKNRKMMDNIFLVQEILRKYVRKRSSPRCLLKIDLHKAYDSISWE-FLDWMLKSIGFPAQFCTWIMECVSST-SFSVIVNGSIYGHFKGXRGLRQGDPLSPYLFVLCL-EYFSRDMSSLKDDANFKFHPNCASIQLSHLAFADDIMLI	KSPGPDGFYSGFVEHQWTVIRDLITKTILDLFENGRFLKEINSTSITVIPK\LRHTYMEASDNYRPIACCNMIYKVTSKMLCSGLKLILPDIVNHSQGAFIKARNLDHNVLHCYELTRGYKRKGISPSCLMKLEIGKTYDNVSWD/YCSIVMELQNFPHHFVAWIECYSSTPSFSIHVNGKSYGHFKGKKGLRQVGPLSLLLFVLVM\GYLISLL*HMANNNDFHFHPICKSLKLVNNSFADDLIIVCK*D\KSINFIMETMSIFQGTIGLSIN
* Discarded after hit quality filtering as hit to reference database was insignificant in identity, length coverage, and/or number of TE domain interruptions
TE - transposable element
Class II - non-autonomous TEs
Class I - autonomous TEs
LTR - long-terminal repeat retrotransposon
LINE - long interspersed nuclear element
